# A genome-scale screen identifies sulfated glycosaminoglycans as pivotal in epithelial cell damage by *Candida albicans*

**DOI:** 10.1101/2024.05.23.595417

**Authors:** Jianfeng Lin, Jian Miao, Katherine G. Schaefer, Charles M. Russell, Robert J. Pyron, Fuming Zhang, Quynh T. Phan, Norma V. Solis-Swidergall, Hong Liu, Masato Tashiro, Jonathan S. Dordick, Robert J. Linhardt, Michael R. Yeaman, Gavin M. King, Francisco N. Barrera, Brian M. Peters, Scott G. Filler

## Abstract

Candidalysin is a cytolytic peptide produced by the opportunistic fungal pathogen *Candida albicans.* This peptide is a key virulence factor in mouse models of mucosal and hematogenously disseminated candidiasis. Despite intense interest in the role of candidalysin in *C. albicans* pathogenicity, its host cell targets have remained elusive. To fill this knowledge gap, we performed a genome-wide loss-of-function CRISPR screen in a human oral epithelial cell line to identify specific host factors required for susceptibility to candidalysin-induced cellular damage. Among the top hits were *XYLT2*, *B3GALT6* and *B3GAT3*, genes that function in glycosaminoglycan (GAG) biosynthesis. Deletion of these genes led to the absence of GAGs such as heparan sulfate on the epithelial cell surface and increased resistance to damage induced by both candidalysin and live *C. albicans.* Biophysical analyses including surface plasmon resonance and atomic force and electron microscopy indicated that candidalysin physically binds to sulfated GAGs, facilitating its oligomerization or enrichment on the host cell surface. The addition of exogenous sulfated GAGs or the GAG analogue dextran sulfate protected cells against candidalysin-induced damage. Dextran sulfate, but not non-sulfated dextran, also inhibited epithelial cell endocytosis of *C. albicans* and fungal-induced epithelial cell cytokine and chemokine production. In a murine model of vulvovaginal candidiasis, topical dextran sulfate administration reduced host tissue damage and decreased intravaginal IL-1β and neutrophil levels. Collectively, these data indicate that GAGs are epithelial cell targets of candidalysin and can be used therapeutically to protect cells from candidalysin-induced damage.
