## Supplemental table 2-sgRNA primers for knockcout for "A genome-scale screen identifies sulfated glycosaminoglycans as pivotal in epithelial cell damage by *Candida albicans*"

### Sheet: Sheet1
Primer Sequence	Target Gene	Purpose
caccgCCAGAGCCCATACCTGGCAT	B3GAT3	B3GAT3_gRNA1-F
aaacATGCCAGGTATGGGCTCTGGc	B3GAT3	B3GAT3_gRNA1-R
caccgCGAGCTGTACCAGCGCGTAG	B3GAT3	B3GAT3_gRNA2-F
aaacCTACGCGCTGGTACAGCTCGc	B3GAT3	B3GAT3_gRNA2-R
caccgCGATGACAACACCTACAGCC	B3GAT3	B3GAT3_gRNA3-F
aaacGGCTGTAGGTGTTGTCATCGc	B3GAT3	B3GAT3_gRNA3-R
caccgGAGCCCATACCTGGCATAGG	B3GAT3	B3GAT3_gRNA5-F
aaacCCTATGCCAGGTATGGGCTCc	B3GAT3	B3GAT3_gRNA5-R
caccgCGTTAGATGCGCTGGACCCG	B3GAT3	B3GAT3_gRNA6-F
aaacCGGGTCCAGCGCATCTAACGc	B3GAT3	B3GAT3_gRNA6-R
caccgCGACGCCTACGAAAACCTCA	B3GALT6	B3GALT6_gRNA1-F
aaacTGAGGTTTTCGTAGGCGTCGc	B3GALT6	B3GALT6_gRNA1-R
caccgCGCCTTGAGCACGAACTCGA	B3GALT6	B3GALT6_gRNA2-F
aaacTCGAGTTCGTGCTCAAGGCGc	B3GALT6	B3GALT6_gRNA2-R
caccgTGCGGCCCGACATCGCCCTG	B3GALT6	B3GALT6_gRNA4-F
aaacCAGGGCGATGTCGGGCCGCAc	B3GALT6	B3GALT6_gRNA4-R
caccgCGCGGACCAGTCGTACACGT	B3GALT6	B3GALT6_gRNA5-F
aaacACGTGTACGACTGGTCCGCGc	B3GALT6	B3GALT6_gRNA5-R
caccgACACCTGGTTGGATAGTCAG	XYLT2	XYLT2_gRNA1-F
aaacCTGACTATCCAACCAGGTGTc	XYLT2	XYLT2_gRNA1-R
caccgCATGTAGGCGATTCGCACCG	XYLT2	XYLT2_gRNA3-F
aaacCGGTGCGAATCGCCTACATGc	XYLT2	XYLT2_gRNA3-R
caccgAAACACAATTAACTGGACAC	SLC39A9	SLC39A9_gRNA1-F
aaacGTGTCCAGTTAATTGTGTTTc	SLC39A9	SLC39A9_gRNA1-R
caccgATGTTGCTGGTGGACCAGAT	SLC39A9	SLC39A9_gRNA2-F
aaacATCTGGTCCACCAGCAACATc	SLC39A9	SLC39A9_gRNA2-R
caccgGACAACCAGACCCAGCGTGG	SLC39A9	SLC39A9_gRNA3-F
aaacCCACGCTGGGTCTGGTTGTCc	SLC39A9	SLC39A9_gRNA3-R
caccgAGCCTGTCATATGCCAGTGA	EMP1	EMP1_gRNA2-F
aaacTCACTGGCATATGACAGGCTc	EMP1	EMP1_gRNA2-R
caccgATACTCACAGCACACCAGTG	EMP1	EMP1_gRNA3-F
aaacCACTGGTGTGCTGTGAGTATc	EMP1	EMP1_gRNA3-R
